# Biphasic inflammation control by dedifferentiated fibroblasts enables axon regeneration after spinal cord injury in zebrafish

**DOI:** 10.1101/2025.01.27.635043

**Authors:** Nora John, Thomas Fleming, Julia Kolb, Olga Lyraki, Sebastián Vásquez-Sepúlveda, Asha Parmar, Kyoohyun Kim, Maria Tarczewska, Pooja Gupta, Kanwarpal Singh, Federico Marini, Sumeet Pal Singh, Sven Falk, Kristian Franze, Jochen Guck, Daniel Wehner

**Affiliations:** Max Planck Institute for the Science of Light, Erlangen, Germany; Max-Planck-Zentrum für Physik und Medizin, Erlangen, Germany; Department of Biology, Animal Physiology, Friedrich-Alexander-Universität Erlangen-Nürnberg, Erlangen, Germany; Institute of Medical Physics and Microtissue Engineering, Friedrich-Alexander-Universität Erlangen-Nürnberg, Erlangen, Germany; Department of Physics, Friedrich-Alexander-Universität Erlangen-Nürnberg, Erlangen, Germany; Department of Stem Cell Biology, University Hospital Erlangen, Friedrich-Alexander-Universität Erlangen-Nürnberg, Erlangen, Germany; Department of Electrical and Computer Engineering, McMaster University, Hamilton, Canada; Research Center for Immunotherapy (FZI), Mainz, Germany; Institute of Medical Biostatistics, Epidemiology and Informatics, University Medical Center of the Johannes Gutenberg-University, Mainz, Germany; IRIBHM, Université libre de Bruxelles, Brussels, Belgium; Institute of Biochemistry, Friedrich-Alexander-Universität Erlangen-Nürnberg, Erlangen, Germany; Department of Physiology, Development and Neuroscience, University of Cambridge, Cambridge, United Kingdom

**Keywords:** Zebrafish, spinal cord injury, axon regeneration, inflammation, fibroblasts, dedifferentiation, neutrophils, macrophages, single-cell transcriptomics, scar, Brillouin microscopy, optical coherence tomography, tissue mechanics, AFM-based nanoindentation

## Abstract

Fibrosis and persistent inflammation are interconnected processes that inhibit axon regeneration in the mammalian central nervous system (CNS). In zebrafish, by contrast, fibroblast-derived extracellular matrix deposition and inflammation facilitate regeneration. However, the regulatory cross-talk between fibroblasts and the innate immune system in the regenerating CNS is not understood. Here, we show that zebrafish fibroblasts possess a dual role in inducing and subsequently resolving inflammation, which are both essential for regeneration. We identify a transient, injury-specific *cthrc1a*^+^ fibroblast state with an inflammation-associated, less differentiated, and non-fibrotic profile. Induction of this fibroblast state precedes and contributes to the initiation of the inflammatory response. At the peak of neutrophil influx, *cthrc1a*^+^ fibroblasts coordinate the resolution of inflammation. Disruption of these inflammation dynamics inhibits axon regeneration and alters the mechano-structural properties of the lesion environment. This establishes the biphasic inflammation control by dedifferentiated fibroblasts as a pivotal mechanism for CNS regeneration.

**ONE SENTENCE SUMMARY:** Dedifferentiated fibroblasts sequentially induce and resolve neutrophil-driven inflammation through cytokine release to facilitate axon regeneration after spinal cord injury in zebrafish.

**HIGHLIGHTS:**

- Time-resolved single-cell transcriptomics of zebrafish spinal cord regeneration.
- Spinal cord injury induces fibroblast dedifferentiation.
- Dedifferentiated fibroblasts sequentially induce and resolve inflammation.
- Dysregulation of inflammation dynamics alters mechano-structural tissue properties.
