## Supplementary File 2 for "Biphasic inflammation control by dedifferentiated fibroblasts enables axon regeneration after spinal cord injury in zebrafish"

### Sheet: Core matrisome genes
Zebrafish core matrisome genes
#	gene_names
0	abi3bpa
1	abi3bpb
2	acana
3	acanb
4	adipoqa
5	adipoqb
6	aebp1
7	agrn
8	anos1a
9	anos1b
10	aspn
11	bcan
12	bglap
13	bglapl
14	bgna
15	bgnb
16	bmper
17	cdcp2
18	ch1073-291c23.1
19	chad
20	chadla
21	chadlb
22	cilp
23	cilp2
24	coch
25	col10a1a
26	col10a1b
27	col11a1a
28	col11a1b
29	col11a2
30	col12a1a
31	col12a1b
32	col13a1
33	col14a1a
34	col14a1b
35	col15a1a
36	col15a1b
37	col16a1
38	col17a1a
39	col17a1b
40	col18a1a
41	col19a1
42	col1a1a
43	col1a1b
44	col1a2
45	col21a1
46	col22a1
47	col23a1
48	col24a1
49	col25a1
50	col26a1
51	col27a1a
52	col27a1b
53	col28a1a
54	col28a1b
55	col28a2a
56	col28a2b
57	col2a1a
58	col2a1b
59	col4a1
60	col4a2
61	col4a3
62	col4a4
63	col4a5
64	col4a6
65	col5a1
66	col5a2a
67	col5a2b
68	col5a3a
69	col5a3b
70	col6a1
71	col6a2
72	col6a3
73	col6a4a
74	col6a6
75	col6a6b
76	col7a1
77	col7a1l
78	col8a1a
79	col8a1b
80	col8a2
81	col9a1a
82	col9a1b
83	col9a2
84	col9a3
85	colq
86	comp
87	creld1a
88	creld2
89	crim1
90	crispld1a
91	crispld2
92	ctgfa
93	ctgfb
94	cthrc1a
95	cthrc1b
96	cyr61
97	cyr61l1
98	cyr61l2
99	dcn
100	ddx26b
101	dpt
102	ecm1a
103	ecm1b
104	ecm2
105	edil3a
106	edil3b
107	efemp1
108	efemp2a
109	efemp2b
110	egflam
111	elna
112	elnb
113	emid1
114	emilin1a
115	emilin1b
116	emilin2a
117	emilin2b
118	emilin3a
119	emilin3b
120	epyc
121	esm1
122	eys
123	fbln1
124	fbln2
125	fbln5
126	fbln7
127	fbn1
128	fbn2a
129	fbn2b
130	fga
131	fgb
132	fgg
133	fgl1
134	fgl2a
135	fgl2b
136	fmoda
137	fmodb
138	fn1a
139	fn1b
140	fndc1
141	fndc7a
142	fndc7b
143	fras1
144	gas6
145	gldn
146	hapln1a
147	hapln1b
148	hapln2
149	hapln3
150	hapln4
151	hmcn1
152	hmcn2
153	hspg2
154	igfals
155	igfbp1a
156	igfbp1b
157	igfbp2a
158	igfbp2b
159	igfbp3
160	igfbp5a
161	igfbp5b
162	igfbp6a
163	igfbp6b
164	igfbp7
165	igsf10
166	impg1a
167	impg1b
168	impg2a
169	impg2b
170	ints14
171	ints6l
172	kcp
173	kera
174	lama1
175	lama2
176	lama3
177	lama4
178	lama5
179	lamb1a
180	lamb1b
181	lamb2
182	lamb2l
183	lamb4
184	lamc1
185	lamc2
186	lamc3
187	lgi1a
188	lgi1b
189	lgi2a
190	lgi2b
191	lgi3
192	LOC103910377
193	LRG1
194	ltbp1
195	ltbp3
196	ltbp4
197	lum
198	matn1
199	matn3a
200	matn3b
201	matn4
202	mfap1
203	mfap2
204	mfap4
205	mfap5
206	mfge8a
207	mfge8b
208	mgp
209	mmrn2a
210	mmrn2b
211	mxra5a
212	mxra5b
213	ncana
214	ncanb
215	ndnf
216	ndnfl
217	nell2a
218	nell2b
219	nid1a
220	nid1b
221	nid2a
222	nid2b
223	npnt
224	ntn1a
225	ntn1b
226	ntn4
227	ntn5
228	ntng1a
229	ntng1b
230	ntng2a
231	ntng2b
232	nyx
233	ogn
234	oit3
235	omd
236	optc
237	otog
238	otol1a
239	otol1b
240	paplna
241	paplnb
242	pcolce2a
243	pcolce2b
244	pcolcea
245	pcolceb
246	podn
247	postna
248	postnb
249	prelp
250	prg4a
251	prg4b
252	pxdn
253	reln
254	relnl
255	rspo1
256	rspo2
257	rspo3
258	rspo4
259	sbspon
260	si:dkey-266m15.6
261	slit1a
262	slit1b
263	slit2
264	slit3
265	smoc1
266	smoc2
267	sned1
268	sparc
269	sparcl1
270	spock1
271	spock2
272	spock3
273	spon1a
274	spon1b
275	spon2a
276	spon2b
277	spp1
278	srgn
279	srpx
280	srpx2
281	svep1
282	tecta
283	tectb
284	tgfbi
285	thbs1a
286	thbs1b
287	thbs2a
288	thbs2b
289	thbs3a
290	thbs3b
291	thbs4a
292	thbs4b
293	tinagl1
294	tnc
295	tnfaip6
296	tnn
297	tnr
298	tnxba
299	tsku
300	tspeara
301	tspearb
302	txnbb
303	vcana
304	vcanb
305	vit
306	vtna
307	vtnb
308	vwa1
309	vwa2
310	vwa3a
311	VWA5A
312	vwa5b1
313	vwa5b2
314	vwa7
315	vwa9
316	vwde
317	vwf
318	wisp1a
319	wisp1b
320	wisp2
321	wisp3
322	zp2.1
323	zp2.2
324	zp2.3
325	zp2.4
326	zp2.5
327	zp2.6
328	zp3
329	zp3.1
330	zp3.2
331	zp3.2
332	zp3.3
333	zp3.4
334	zp3.5
335	zp3b
336	zp3c
337	zpld1a
338	zpld1b
