## Supplementary File 3 for "Biphasic inflammation control by dedifferentiated fibroblasts enables axon regeneration after spinal cord injury in zebrafish"

### Sheet: Matrisome genes
Zebrafish matrisome genes
#	gene_names
0	a2ml
1	a2ml1
2	abi3bpa
3	abi3bpb
4	acana
5	acanb
6	adam10a
7	adam10b
8	adam11
9	adam12
10	adam15
11	adam17a
12	adam17b
13	adam19a
14	adam19b
15	adam22
16	adam23a
17	adam23b
18	adam28
19	adam8a
20	adam8b
21	adam9
22	adamts1
23	adamts10
24	adamts12
25	adamts13
26	adamts14
27	adamts15a
28	adamts15b
29	adamts16
30	adamts17
31	adamts18
32	adamts2
33	adamts20
34	adamts3
35	adamts5
36	adamts6
37	adamts7
38	adamts8a
39	adamts8b
40	adamts9
41	adamtsl2
42	adamtsl3
43	adamtsl4
44	adamtsl5
45	adipoqa
46	adipoqb
47	aebp1
48	agrn
49	agt
50	ambp
51	amh
52	angpt1
53	angpt2a
54	angpt2b
55	angpt4
56	angptl1a
57	angptl1b
58	angptl2a
59	angptl2b
60	angptl3
61	angptl4
62	angptl5
63	angptl6
64	angptl7
65	anos1a
66	anos1b
67	anxa11a
68	anxa11b
69	anxa13
70	anxa13l
71	anxa1a
72	anxa1b
73	anxa1c
74	anxa2a
75	anxa2b
76	anxa3a
77	anxa3b
78	anxa4
79	anxa5a
80	anxa5b
81	anxa6
82	areg
83	artna
84	artnb
85	aspn
86	bcan
87	bdnf
88	bglap
89	bglapl
90	bgna
91	bgnb
92	bmp10
93	bmp15
94	bmp1a
95	bmp1b
96	bmp2a
97	bmp2b
98	bmp3
99	bmp4
100	bmp5
101	bmp6
102	bmp7a
103	bmp7b
104	bmp8a
105	bmper
106	brinp2
107	brinp3a.2
108	brinp3a-1
109	brinp3b
110	btc
111	c1qa
112	c1qb
113	c1qc
114	c1ql1a
115	c1ql1b
116	c1ql2
117	c1ql3a
118	c1ql3b
119	c1ql4a
120	c1ql4b
121	c1qtnf1
122	c1qtnf2
123	c1qtnf4
124	c1qtnf5
125	c1qtnf6a
126	c1qtnf6b
127	c1qtnf7
128	c1qtnf9
129	cbln1
130	cbln2a
131	cbln2b
132	cbln4
133	ccbe1
134	ccl11l1
135	ccl19a.1
136	ccl19a.2
137	ccl19b
138	ccl20a.1
139	ccl20a.2
140	ccl20a.3
141	ccl20a.4
142	ccl20b
143	ccl25a
144	ccl25b
145	ccl27a
146	ccl27b
147	ccl32a.2
148	ccl32a.3
149	ccl32a.4
150	ccl32a.5
151	ccl32b.3
152	ccl32c.1
153	ccl32c.2
154	ccl32d
155	ccl33.1
156	ccl33.2
157	ccl33.3
158	ccl34a.1
159	ccl34a.13
160	ccl34a.2
161	ccl34a.3
162	ccl34a.4
163	ccl34b.1
164	ccl34b.12
165	ccl34b.2
166	ccl34b.3
167	ccl34b.4
168	ccl34b.5
169	ccl34b.6
170	ccl34b.7
171	ccl34b.8
172	ccl34b.9
173	ccl34e.1
174	ccl34e.2
175	ccl35.1
176	ccl35.2
177	ccl36.1
178	ccl36.2
179	ccl38.1
180	ccl38.2
181	ccl38.6
182	ccl38a.3
183	ccl38a.4
184	ccl38a.5
185	ccl39.1
186	ccl39.2
187	ccl39.3
188	ccl39.4
189	ccl39.5
190	ccl39.6
191	ccl39.7
192	ccl39.8
193	ccl39.9
194	ccl39a.10
195	ccl44
196	cd109
197	cd209
198	cdcp2
199	cela1.6
200	chad
201	chadla
202	chadlb
203	chd
204	chrdl2
205	cilp
206	cilp2
207	clcf1
208	clec11a
209	clec14a
210	clec19a
211	clec3a
212	clec3ba
213	clec3bb
214	cntf
215	coch
216	col10a1a
217	col10a1b
218	col11a1a
219	col11a1b
220	col11a2
221	col12a1a
222	col12a1b
223	col13a1
224	col14a1a
225	col14a1b
226	col15a1a
227	col15a1b
228	col16a1
229	col17a1a
230	col17a1b
231	col18a1a
232	col19a1
233	col1a1a
234	col1a1b
235	col1a2
236	col21a1
237	col22a1
238	col23a1
239	col24a1
240	col25a1
241	col26a1
242	col27a1a
243	col27a1b
244	col28a1a
245	col28a1b
246	col28a2a
247	col28a2b
248	col2a1a
249	col2a1b
250	col4a1
251	col4a2
252	col4a3
253	col4a4
254	col4a5
255	col4a6
256	col5a1
257	col5a2a
258	col5a2b
259	col5a3a
260	col5a3b
261	col6a1
262	col6a2
263	col6a3
264	col6a4a
265	col6a6b
266	col7a1
267	col7a1l
268	col8a1a
269	col8a1b
270	col8a2
271	col9a1a
272	col9a1b
273	col9a2
274	col9a3
275	colec10
276	colec11
277	colec12
278	colq
279	comp
280	cpn2
281	creld1a
282	creld2
283	crhbp
284	crim1
285	crispld1a
286	crispld2
287	crlf1a
288	crlf1b
289	crlf3
290	csf1a
291	csf1b
292	csf3a
293	csf3b
294	cspg4
295	cspg5a
296	cspg5b
297	cst3
298	cst7
299	ctgfa
300	ctgfb
301	cthrc1a
302	cthrc1b
303	ctsa
304	ctsba
305	ctsbb
306	ctsc
307	ctsd
308	ctsf
309	ctsh
310	ctsk
311	ctsl.1
312	ctsla
313	ctslb
314	ctsll
315	ctso
316	ctss1
317	ctss2.1
318	ctss2.2
319	ctssl
320	ctsz
321	cxcl11.1
322	cxcl11.2
323	cxcl11.3
324	cxcl11.4
325	cxcl11.5
326	cxcl11.6
327	cxcl11.7
328	cxcl11.8
329	cxcl12a
330	cxcl12b
331	cxcl13
332	cxcl14
333	cxcl18a.1
334	cxcl18a.2
335	cxcl18b
336	cxcl19
337	cxcl20
338	cxcl32b.1
339	cxcl32b.2
340	cxcl8a
341	cxcl8b.1
342	cxcl8b.2
343	cxcl8b.3
344	cxcl-c13b
345	cyr61
346	cyr61l1
347	cyr61l2
348	dcn
349	dhh
350	dpt
351	ebi3
352	ecm1a
353	ecm1b
354	ecm2
355	eda
356	edil3a
357	edil3b
358	efemp1
359	efemp2a
360	efemp2b
361	egf
362	egfl6
363	egfl7
364	egflam
365	egln1a
366	egln1b
367	egln2
368	egln3
369	elfn1a
370	elfn1b
371	elfn2a
372	elfn2b
373	elna
374	elnb
375	emid1
376	emilin1a
377	emilin1b
378	emilin2a
379	emilin2b
380	emilin3a
381	emilin3b
382	epgn
383	epoa
384	epob
385	epyc
386	esm1
387	eys
388	f10
389	f13a1a.1
390	f13a1a.2
391	f13a1b
392	f13b
393	f2
394	f7
395	f7i
396	f9a
397	f9b
398	fam132a
399	fam20a
400	fam20b
401	fam20ca
402	fam20cb
403	faslg
404	fbln1
405	fbln2
406	fbln5
407	fbln7
408	fbn1
409	fbn2a
410	fbn2b
411	fga
412	fgb
413	fgf10a
414	fgf10b
415	fgf11a
416	fgf11b
417	fgf12a
418	fgf12b
419	fgf13a
420	fgf13b
421	fgf14
422	fgf16
423	fgf17
424	fgf18a
425	fgf18b
426	fgf19
427	fgf1a
428	fgf1b
429	fgf2
430	fgf20a
431	fgf20b
432	fgf21
433	fgf22
434	fgf23
435	fgf3
436	fgf4
437	fgf5
438	fgf6a
439	fgf6b
440	fgf7
441	fgf8a
442	fgf8b
443	fgf9
444	fgfbp1a
445	fgfbp1b
446	fgfbp2a
447	fgfbp2b
448	fgg
449	fgl1
450	fgl2a
451	fgl2b
452	figf
453	flot2a
454	fmoda
455	fmodb
456	fn1a
457	fn1b
458	fndc1
459	fndc7a
460	fndc7b
461	fras1
462	frem1a
463	frem1b
464	frem2a
465	frem2b
466	frem3
467	frzb
468	fsta
469	fstb
470	fstl1a
471	fstl1b
472	fstl3
473	gas6
474	gdf10a
475	gdf10b
476	gdf11
477	gdf2
478	gdf3
479	gdf5
480	gdf6a
481	gdf6b
482	gdf7
483	gdf9
484	gdnfa
485	gdnfb
486	gh1
487	gldn
488	gpc1a
489	gpc1b
490	gpc2
491	gpc3
492	gpc4
493	gpc5a
494	gpc5b
495	gpc5c
496	gpc6a
497	gpc6b
498	grem1a
499	grem1b
500	grifin
501	habp2
502	hapln1a
503	hapln1b
504	hapln2
505	hapln3
506	hapln4
507	hbegfa
508	hbegfb
509	hbl3
510	hcfc1a
511	hcfc1b
512	hcfc2
513	he1a
514	he1b
515	he2
516	hgfa
517	hgfac
518	hgfb
519	hhip
520	hmcn1
521	hmcn2
522	hpse
523	hpse2
524	hpx
525	hspg2
526	htra1a
527	htra1b
528	htra3a
529	htra3b
530	htra4
531	hyal1
532	hyal2a
533	hyal2b
534	hyal3
535	hyal4
536	hyal6
537	ifng1
538	ifng1-1
539	ifng1-2
540	ifnphi1
541	ifnphi2
542	ifnphi3
543	ifnphi4
544	igf1
545	igf2a
546	igf2b
547	igfals
548	igfbp1a
549	igfbp1b
550	igfbp2a
551	igfbp2b
552	igfbp3
553	igfbp5a
554	igfbp5b
555	igfbp6a
556	igfbp6b
557	igfbp7
558	igsf10
559	ihha
560	ihhb
561	il10
562	il11
563	il11a
564	il11b
565	il12a
566	il12ba
567	il12bb
568	il12bc
569	il13
570	il15
571	il15l
572	il16
573	il17a
574	il17a/f1
575	il17a/f2
576	il17a/f3
577	il17c
578	il17d
579	il19l
580	il1b
581	il1fma
582	il20
583	il21
584	il22
585	il23a
586	il26
587	il34
588	il4
589	il4i1
590	il6
591	il7
592	impg1a
593	impg1b
594	impg2a
595	impg2b
596	inha
597	inhbaa
598	inhbab
599	inhbb
600	ins
601	insl3
602	insl5a
603	insl5b
604	ints14
605	ints6l
606	ism1
607	ism2a
608	ism2b
609	itih1
610	itih2
611	itih3a
612	itih3b
613	itih5
614	itih6
615	itln1
616	itln2
617	kazald3
618	kcp
619	kera
620	kitlga
621	kitlgb
622	kng1
623	ky
624	lama1
625	lama2
626	lama3
627	lama4
628	lama5
629	lamb1a
630	lamb1b
631	lamb2
632	lamb2l
633	lamb4
634	lamc1
635	lamc2
636	lamc3
637	lepa
638	lepb
639	lft1
640	lft2
641	lgals1l1
642	lgals2a
643	lgals2b
644	lgals3a
645	lgals3b
646	lgals8a
647	lgals8b
648	lgals9l1
649	lgals9l2
650	lgals9l3
651	lgals9l4
652	lgals9l5
653	lgals9l6
654	lgalsla
655	lgalslb
656	lgi1a
657	lgi1b
658	lgi2a
659	lgi2b
660	lgi3
661	lman1
662	LOC100333838
663	LOC103910377
664	loxa
665	loxb
666	loxl1
667	loxl2a
668	loxl2b
669	loxl3a
670	loxl3b
671	loxl4
672	LRG1
673	lta
674	ltbp1
675	ltbp3
676	ltbp4
677	lum
678	masp1
679	masp2
680	matn1
681	matn3a
682	matn3b
683	matn4
684	mdka
685	mdkb
686	megf10
687	megf11
688	megf6a
689	megf6b
690	megf8
691	mep1a.1
692	mep1a.2
693	mep1b
694	mfap1
695	mfap2
696	mfap4
697	mfap5
698	mfge8a
699	mfge8b
700	mgp
701	mmp11a
702	mmp11b
703	mmp13a
704	mmp13b
705	mmp14a
706	mmp14b
707	mmp15a
708	mmp15b
709	mmp16a
710	mmp16b
711	mmp17a
712	mmp17b
713	mmp19
714	mmp2
715	mmp20a
716	mmp20b
717	mmp21
718	mmp23ba
719	mmp23bb
720	mmp24
721	mmp25a
722	mmp25b
723	mmp28
724	mmp7
725	mmp9
726	mmrn2a
727	mmrn2b
728	mst1
729	mstna
730	mstnb
731	muc2.2
732	muc21
733	muc22
734	muc5.1
735	muc5.2
736	mxra5a
737	mxra5b
738	ncana
739	ncanb
740	ndnf
741	ndnfl
742	ndr1
743	ndr2
744	nell2a
745	nell2b
746	ngfa
747	ngfb
748	ngly1
749	nid1a
750	nid1b
751	nid2a
752	nid2b
753	nots
754	npnt
755	nrg1
756	nrg2a
757	nrg2b
758	nrg3a
759	nrg3b
760	nrtn
761	ntf3
762	ntf4
763	ntn1a
764	ntn1b
765	ntn4
766	ntn5
767	ntng1a
768	ntng1b
769	ntng2a
770	ntng2b
771	nyx
772	ogfod1
773	ogfod2
774	ogn
775	oit3
776	omd
777	optc
778	otog
779	otol1a
780	otol1b
781	ovgp1
782	p4ha1a
783	p4ha1b
784	p4ha2
785	p4ha3
786	p4htm
787	pamr1
788	paplna
789	paplnb
790	pappa2
791	pappaa
792	pappab
793	parm1
794	pcolce2a
795	pcolce2b
796	pcolcea
797	pcolceb
798	pcsk5a
799	pcsk5b
800	pcsk6
801	pdgfaa
802	pdgfab
803	pdgfba
804	pdgfbb
805	pdgfc
806	pdgfd
807	pgfa
808	pgfb
809	pik3ip1
810	plat
811	plaua
812	plaub
813	plg
814	plod1a
815	plod1b
816	plod2
817	plod3
818	plxdc1
819	plxdc2
820	plxna1a
821	plxna1b
822	plxna2
823	plxna3
824	plxna4
825	plxnb1a
826	plxnb1b
827	plxnb2a
828	plxnb2b
829	plxnb3
830	plxnc1
831	plxnd1
832	podn
833	postna
834	postnb
835	prelp
836	prg4a
837	prg4b
838	prl
839	prl2
840	prss12
841	pspn
842	ptn
843	pxdn
844	pzp
845	reg4
846	reln
847	relnl
848	rspo1
849	rspo2
850	rspo3
851	rspo4
852	s100a1
853	s100a10a
854	s100a10b
855	s100a11
856	s100b
857	s100z
858	sbspon
859	scube1
860	scube2
861	scube3
862	sdc2
863	sdc3
864	sdc4
865	sema3aa
866	sema3ab
867	sema3b
868	sema3bl
869	sema3c
870	sema3d
871	sema3e
872	sema3fa
873	sema3fb
874	sema3ga
875	sema3gb
876	sema4aa
877	sema4ab
878	sema4ba
879	sema4bb
880	sema4c
881	sema4d
882	sema4f
883	sema4ga
884	sema4gb
885	sema5a
886	sema5ba
887	sema5bb
888	sema6a
889	sema6ba
890	sema6bb
891	sema6d
892	sema6dl
893	sema7a
894	serpina1
895	serpina10a
896	serpina10b
897	serpina1l
898	serpina7
899	serpinb1
900	serpinb1l2
901	serpinb5l
902	serpinc1
903	serpind1
904	serpine1
905	serpine2
906	serpine3
907	serpinf1
908	serpinf2a
909	serpinf2b
910	serping1
911	serpinh1a
912	serpinh1b
913	serpini1
914	sfrp1a
915	sfrp1b
916	sfrp2
917	sfrp5
918	sftpba
919	sftpbb
920	shha
921	shhb
922	si:dkey-266m15.6
923	slit1a
924	slit1b
925	slit2
926	slit3
927	smoc1
928	smoc2
929	sned1
930	spam1
931	sparc
932	sparcl1
933	spock1
934	spock2
935	spock3
936	spon1a
937	spon1b
938	spon2a
939	spon2b
940	spp1
941	srgn
942	srpx
943	srpx2
944	st14a
945	st14b
946	sulf1
947	sulf2a
948	sulf2b
949	svep1
950	tdgf1
951	tecta
952	tectb
953	tgfa
954	tgfb1a
955	tgfb1b
956	tgfb2
957	tgfb2l
958	tgfb3
959	tgfb5
960	tgfbi
961	tgm1
962	tgm1l1
963	tgm1l2
964	tgm1l4
965	tgm2a
966	tgm2b
967	tgm5l
968	thbs1a
969	thbs1b
970	thbs2a
971	thbs2b
972	thbs3a
973	thbs3b
974	thbs4a
975	thbs4b
976	thpo
977	timp2a
978	timp2b
979	timp3
980	timp4
981	timp4a
982	timp4b
983	tinagl1
984	tll1
985	tmprss15
986	tnc
987	tnfa
988	tnfaip6
989	tnfb
990	tnfsf10
991	tnfsf10l
992	tnfsf10l3
993	tnfsf10l4
994	tnfsf11
995	tnfsf12
996	tnfsf13
997	tnfsf13b
998	tnfsf14
999	tnfsf18
1000	tnn
1001	tnr
1002	tnxba
1003	tpo
1004	try
1005	tsku
1006	tspeara
1007	tspearb
1008	txnbb
1009	vcana
1010	vcanb
1011	vegfaa
1012	vegfab
1013	vegfba
1014	vegfbb
1015	vegfc
1016	vit
1017	vtna
1018	vtnb
1019	vwa1
1020	vwa2
1021	vwa3a
1022	VWA5A
1023	vwa5b1
1024	vwa5b2
1025	vwa7
1026	vwc2
1027	vwc2l
1028	vwde
1029	vwf
1030	wfikkn1
1031	wfikkn2a
1032	wfikkn2b
1033	wif1
1034	wisp1a
1035	wisp1b
1036	wisp2
1037	wisp3
1038	wnt1
1039	wnt10a
1040	wnt10b
1041	wnt11
1042	wnt11r
1043	wnt16
1044	wnt2
1045	wnt2ba
1046	wnt2bb
1047	wnt3
1048	wnt3a
1049	wnt4a
1050	wnt4b
1051	wnt5a
1052	wnt5b
1053	wnt6a
1054	wnt6b
1055	wnt7aa
1056	wnt7ab
1057	wnt7ba
1058	wnt7bb
1059	wnt8a
1060	wnt8b
1061	wnt9a
1062	wnt9b
1063	xcl32a.1
1064	zp2.1
1065	zp2.2
1066	zp2.3
1067	zp2.4
1068	zp2.5
1069	zp2.6
1070	zp3
1071	zp3.1
1072	zp3.2
1073	zp3.2
1074	zp3.3
1075	zp3.4
1076	zp3.5
1077	zp3b
1078	zp3c
1079	zpld1a
1080	zpld1b
