## Supplementary File 4 for "Biphasic inflammation control by dedifferentiated fibroblasts enables axon regeneration after spinal cord injury in zebrafish"

### Sheet: Cell cycle genes
Zebrafish cell cycle genes
#	S genes	G2/M genes
0	mcm5	hmgb2a
1	pcna	hmgb2b
2	tyms	hmgb1a
3	fen1	hmgb1b
4	zgc:110269	cdk1
5	mcm2	nusap1
6	mcm4	ube2c
7	rrm1	birc5a
8	unga	birc5b
9	ungb	tpx2
10	Unknown	top2a
11	gins2	top2b
12	mcm6	ndc80
13	mcm6l	cks2
14	cdca7a	zgc:86839
15	cdca7b	cks1b
16	dtl	nuf2
17	prim1	znf831
18	uhrf1	mki67
19	hells	tmpoa
20	rfc2	tmpob
21	rpa2	lemd1
22	nasp	emd
23	rad51ap1	si:ch211-150o23.2
24	gmnn	cenpf
25	wdr76	si:dkeyp-115e12.6
26	slbp	tacc3
27	slbp2	smc4
28	ccne2	ccnb2
29	ccne1	ccnb1
30	ubr7	ckap2l
31	LOC100329344	si:ch211-266i6.3
32	pold3	aurkb
33	msh2	aurka
34	atad2	plk4
35	atad2b	bub1
36	rad51	kif11
37	dmc1	si:ch211-63b16.4
38	rrm2	anp32e
39	rrm2b	tubb4b
40	LOC100330864	zgc:55461
41	cdc45	tubb2b
42	cdc6	tubb4bl
43	exo1	zgc:65894
44	tipin	tubb2
45	dscc1	tubb5
46	blm	tubb1
47	recql	tubb6
48	recql5	gtse1
49	casp8ap2	kif20ba
50	usp1	kif20bb
51	pola1	zgc:56231
52	chaf1b	cdca3
53	brip1	cdc20
54	e2f8	ttk
55	e2f7	pdpk1b
56		cdc25b
57		cdc25d
58		kif2c
59		zgc:103670
60		rangap1a
61		rangap1b
62		ncapd2
63		dlgap5
64		si:ch211-244o22.2
65		cdca8
66		ect2
67		kif23
68		hmmr
69		anln
70		si:dkey-30c15.10
71		lbr
72		si:ch1073-429i10.1
73		tm7sf2
74		ckap5
75		cenpe
76		ctcf
77		si:ch73-109d9.2
78		zbtb12.2
79		znf692
80		nek2
81		g2e3
82		phf11
83		si:ch211-37e10.1
84		si:ch211-57f7.7
85		gas2l3
86		gas2a
87		gas2b
88		cbx5
89		selenoh
90		cenpa
