## Supplementary File 5 for "Biphasic inflammation control by dedifferentiated fibroblasts enables axon regeneration after spinal cord injury in zebrafish"

### Sheet: Immune factors
Zebrafish immune factors
#	gene_names
0	ccl11l1
1	ccl19a.1
2	ccl19a.2
3	ccl19b
4	ccl20a.1
5	ccl20a.2
6	ccl20a.3
7	ccl20a.4
8	ccl20b
9	ccl25a
10	ccl25b
11	ccl27a
12	ccl27b
13	ccl32a.2
14	ccl32a.3
15	ccl32a.4
16	ccl32a.5
17	ccl32b.3
18	ccl32c.1
19	ccl32c.2
20	ccl32d
21	ccl33.1
22	ccl33.2
23	ccl33.3
24	ccl34a.1
25	ccl34a.13
26	ccl34a.2
27	ccl34a.3
28	ccl34a.4
29	ccl34b.1
30	ccl34b.12
31	ccl34b.2
32	ccl34b.3
33	ccl34b.4
34	ccl34b.5
35	ccl34b.6
36	ccl34b.7
37	ccl34b.8
38	ccl34b.9
39	ccl34e.1
40	ccl34e.2
41	ccl35.1
42	ccl35.2
43	ccl36.1
44	ccl36.2
45	ccl38.1
46	ccl38.2
47	ccl38.6
48	ccl38a.3
49	ccl38a.4
50	ccl38a.5
51	ccl39.1
52	ccl39.2
53	ccl39.3
54	ccl39.4
55	ccl39.5
56	ccl39.6
57	ccl39.7
58	ccl39.8
59	ccl39.9
60	ccl39a.10
61	ccl44
62	cntf
63	csf1a
64	csf1b
65	csf3a
66	csf3b
67	cxcl11.1
68	cxcl11.2
69	cxcl11.3
70	cxcl11.4
71	cxcl11.5
72	cxcl11.6
73	cxcl11.7
74	cxcl11.8
75	cxcl12a
76	cxcl12b
77	cxcl13
78	cxcl14
79	cxcl18a.1
80	cxcl18a.2
81	cxcl18b
82	cxcl19
83	cxcl20
84	cxcl32b.1
85	cxcl32b.2
86	cxcl8a
87	cxcl8b.1
88	cxcl8b.2
89	cxcl8b.3
90	cxcl-c13b
91	faslg
92	ifng1
93	ifng1-2
94	ifnphi1
95	ifnphi2
96	ifnphi3
97	ifnphi4
98	il10
99	il11
100	il11a
101	il11b
102	il12a
103	il12ba
104	il12bb
105	il13
106	il15
107	il15l
108	il16
109	il17a
110	il17a/f1
111	il17a/f2
112	il17a/f3
113	il17c
114	il17d
115	il19l
116	il1b
117	il1fma
118	il20
119	il21
120	il22
121	il23a
122	il26
123	il34
124	il4
125	il4i1
126	il6
127	il6st
128	il7
129	lft1
130	lft2
131	lta
132	osm
133	si:ch211-158d24.4
134	si:dkey-204l11.1
135	tgfa
136	tgfb1a
137	tgfb1b
138	tgfb2
139	tgfb3
140	tgfb5
141	tgfbi
142	tnfa
143	tnfaip1
144	tnfaip2a
145	tnfaip2b
146	tnfaip3
147	tnfaip6
148	tnfaip8l1
149	tnfaip8l2a
150	tnfaip8l2b
151	tnfaip8l3
152	tnfb
153	tnfsf10
154	tnfsf10l
155	tnfsf10l3
156	tnfsf10l4
157	tnfsf11
158	tnfsf12
159	tnfsf13
160	tnfsf13b
161	tnfsf14
162	tnfsf18
163	xcl32a.1
