## Supplementary File 6 for "Biphasic inflammation control by dedifferentiated fibroblasts enables axon regeneration after spinal cord injury in zebrafish"

### Sheet: HCR RNA-FISH probe sets
#	gene	genbank identifier	probe set size	HCR amplifier	amplifier fluorophore
0	cd44a	XM_001922456.6	20	B1	594
1	cthrc1a	NM_001003765.2	20	B1	594
3	desmb	NM_001077452.1	20	B1	594
4	foxl1	NM_200984.1	20	B1	594
5	msx3	NM_131272.2	20	B1	594
6	tgfb1a	NM_182873.1	20	B1	594
7	tgfb3	NM_194386.2	20	B1	594

### Sheet: other ISH probes
#	gene	ensembl identifier	vector	sense primer	antisense primer	source
0	anxa2a	ENSDART00000011967.7	pCRII-TOPO	GATTGAGACCGCTATCAAAACTAAA	GCTGTTTGAACTCTTGTCTGATCTT	Kolb J. et al., Nat Commun, 2023
1	col8a1a	ENSDART00000102981.3	pCRII-TOPO	GAGTGAGCCCACCAATCCTTG	CTCCTGGACTTCCAATACCC	Wehner D. et al., Nat Commun, 2017
2	cthrc1a	ENSDART00000132892.3	pCRII-TOPO	TTGGCAGCAGAAGTCCAGAG	GGTGACCATGGTGATGCTCA	Tsata V. et al., Dev Cell, 2021
3	cxcl8b.1	ENSDART00000166280.4	pCRII-TOPO	TCAAGATGATGAAGTTGAGCGTT	GGAACACATGATGAAAGGACAATTC	this study
4	fn1b	ENSDART00000023692.8	pCRII-TOPO	CAACCTCCAATTCACCTCCCTAA	ATAAGAGTGGCAGTTGTGGATGT	Wehner D. et al., Nat Commun, 2017
