## Supplementary File 7 for "Biphasic inflammation control by dedifferentiated fibroblasts enables axon regeneration after spinal cord injury in zebrafish"

### Sheet: Clustering parameters
Parameters for graph-based clustering
dataset	clustering	# nearest neighbors	# PCs	resolution
#1	all cells	5	65	0.75
#1	fibroblast-like cells	10	40	1.35
#1	hematopoietic cells	10	40	0.58
#2	all cells	3	65	0.75
#2	hematopoietic cells	10	40	0.65
